# Characterization of the molecular mechanisms of early sexual maturation stages in the Australian greenlip abalone (*Haliotis laevigata*)

**DOI:** 10.1101/2025.08.18.670794

**Authors:** Ya Zhang, Carmel McDougall, Ido Bar, Natasha Botwright

## Abstract

Sexual maturation is a critical developmental transition in abalone, yet its molecular basis remains unclear. Understanding the mechanisms underlying maturation is essential for improving the yield and quality of aquaculture production. This study employed transcriptomic analysis to identify key genes involved in the early stages of sexual maturation in the greenlip abalone (*Haliotis laevigata*), a commercially and ecologically important species native to Australia. Among the most significantly differentially expressed genes were members of the 5-hydroxytryptamine receptor, cytochrome P450, and HSP70 families, which are associated with neuroendocrine signalling, steroid metabolism, and cellular stress response, respectively. Gene regulatory network analysis further predicted their upstream and downstream interactions, suggesting potential signalling pathways that may coordinate reproductive initiation. These findings provide new insights into the molecular mechanisms underlying early maturation in abalone and establish a foundation for future functional investigations.
