## Supplementary Files for "Characterization of the molecular mechanisms of early sexual maturation stages in the Australian greenlip abalone (*Haliotis laevigata*)"

TRINITY_DN14156_c0_g1	TRINITY_DN3229_c2_g1	58.68209718964358
TRINITY_DN931_c0_g1	TRINITY_DN1161_c1_g1	51.055702207308464
TRINITY_DN14156_c0_g1	TRINITY_DN1161_c1_g1	44.19181468748996
TRINITY_DN13339_c0_g3	TRINITY_DN1161_c1_g1	37.55810166310857
TRINITY_DN5007_c0_g1	TRINITY_DN1161_c1_g1	36.1928548981141
TRINITY_DN32656_c1_g1	TRINITY_DN1161_c1_g1	34.967457782362764
TRINITY_DN7912_c0_g1	TRINITY_DN3335_c0_g1	34.949522271657095
TRINITY_DN4346_c0_g1	TRINITY_DN1161_c1_g1	34.829581155718834
TRINITY_DN3229_c2_g1	TRINITY_DN931_c0_g1	33.48836026458767
TRINITY_DN1161_c1_g1	TRINITY_DN4346_c0_g1	33.00851776343371
TRINITY_DN7912_c0_g1	TRINITY_DN1161_c1_g1	32.81629446835794
TRINITY_DN1161_c1_g1	TRINITY_DN3229_c2_g1	32.79977280167459
TRINITY_DN1945_c0_g2	TRINITY_DN3229_c2_g1	32.488435066141044
TRINITY_DN3335_c0_g1	TRINITY_DN5007_c0_g1	32.28512968612925
TRINITY_DN14156_c0_g1	TRINITY_DN3335_c0_g1	32.20345895618278
TRINITY_DN4346_c0_g1	TRINITY_DN931_c0_g1	31.92127390220891
TRINITY_DN931_c0_g1	TRINITY_DN4346_c0_g1	31.085461898613996
TRINITY_DN439_c0_g2	TRINITY_DN4346_c0_g1	31.03676068357137
TRINITY_DN108_c0_g1	TRINITY_DN3335_c0_g1	31.029106165103936
TRINITY_DN3229_c2_g1	TRINITY_DN3335_c0_g1	30.656778298637075
TRINITY_DN4346_c0_g1	TRINITY_DN5007_c0_g1	29.867015758936873
TRINITY_DN3335_c0_g1	TRINITY_DN1161_c1_g1	27.975274567547547
TRINITY_DN2780_c1_g1	TRINITY_DN3229_c2_g1	27.543090736215643
TRINITY_DN3335_c0_g1	TRINITY_DN4346_c0_g1	27.482009686091946
TRINITY_DN58329_c0_g1	TRINITY_DN3229_c2_g1	27.447066705499566
TRINITY_DN2780_c1_g1	TRINITY_DN931_c0_g1	27.29542947726212
TRINITY_DN439_c0_g2	TRINITY_DN931_c0_g1	26.707142228143713
TRINITY_DN4346_c0_g1	TRINITY_DN3335_c0_g1	26.69154974471273
TRINITY_DN3229_c2_g1	TRINITY_DN1161_c1_g1	26.690244094202257
TRINITY_DN2858_c0_g1	TRINITY_DN5007_c0_g1	26.3385649032361
TRINITY_DN5007_c0_g1	TRINITY_DN3229_c2_g1	25.897706725506342
TRINITY_DN1945_c0_g2	TRINITY_DN1161_c1_g1	25.88139241478991
TRINITY_DN3335_c0_g1	TRINITY_DN7912_c0_g1	25.724282508938327
TRINITY_DN51851_c0_g1	TRINITY_DN108_c0_g1	25.63501701333744
TRINITY_DN1945_c0_g2	TRINITY_DN5007_c0_g1	25.49722192810102
TRINITY_DN2780_c1_g1	TRINITY_DN14156_c0_g1	25.49047131438333
TRINITY_DN7912_c0_g1	TRINITY_DN5007_c0_g1	25.31568991054119
TRINITY_DN108_c0_g1	TRINITY_DN1161_c1_g1	25.020577670141847
TRINITY_DN58329_c0_g1	TRINITY_DN4346_c0_g1	24.91967496771564
TRINITY_DN3229_c2_g1	TRINITY_DN5007_c0_g1	24.709074753640802
TRINITY_DN5007_c0_g1	TRINITY_DN7912_c0_g1	24.60946317165727
TRINITY_DN4346_c0_g1	TRINITY_DN3229_c2_g1	24.56792843204447
TRINITY_DN51851_c0_g1	TRINITY_DN4346_c0_g1	24.181592919970566
TRINITY_DN931_c0_g1	TRINITY_DN5007_c0_g1	24.057735242372093
TRINITY_DN58329_c0_g1	TRINITY_DN5007_c0_g1	23.663056273900143
TRINITY_DN3335_c0_g1	TRINITY_DN1945_c0_g2	23.33411346917856
TRINITY_DN58329_c0_g1	TRINITY_DN3335_c0_g1	23.327339992574622
TRINITY_DN14156_c0_g1	TRINITY_DN58329_c0_g1	23.173632466225477
TRINITY_DN58329_c0_g1	TRINITY_DN931_c0_g1	22.971460662600737
TRINITY_DN108_c0_g1	TRINITY_DN931_c0_g1	22.57982123434412
TRINITY_DN2858_c0_g1	TRINITY_DN7912_c0_g1	22.39950055561975
TRINITY_DN931_c0_g1	TRINITY_DN7912_c0_g1	21.315618978435857
TRINITY_DN4346_c0_g1	TRINITY_DN7912_c0_g1	21.08192345203858
TRINITY_DN13339_c0_g3	TRINITY_DN7912_c0_g1	20.997319268555582
TRINITY_DN58329_c0_g1	TRINITY_DN14156_c0_g1	20.90687827803491
TRINITY_DN5007_c0_g1	TRINITY_DN2858_c0_g1	20.88793226138193
TRINITY_DN7912_c0_g1	TRINITY_DN3229_c2_g1	20.850601024975475
TRINITY_DN1161_c1_g1	TRINITY_DN931_c0_g1	20.794730345377953
TRINITY_DN3335_c0_g1	TRINITY_DN931_c0_g1	20.71390874977245
TRINITY_DN14156_c0_g1	TRINITY_DN4346_c0_g1	20.586386821671223
TRINITY_DN4346_c0_g1	TRINITY_DN14156_c0_g1	20.504465313978525
TRINITY_DN2780_c1_g1	TRINITY_DN1161_c1_g1	20.42719030572548
TRINITY_DN1161_c1_g1	TRINITY_DN14156_c0_g1	20.369425396601066
TRINITY_DN51851_c0_g1	TRINITY_DN5007_c0_g1	20.238734678236053
TRINITY_DN2858_c0_g1	TRINITY_DN14156_c0_g1	20.14352297387451
TRINITY_DN5007_c0_g1	TRINITY_DN3335_c0_g1	20.09079700599355
TRINITY_DN3229_c2_g1	TRINITY_DN4346_c0_g1	19.981407860202488
TRINITY_DN1945_c0_g2	TRINITY_DN2858_c0_g1	19.878185335791066
TRINITY_DN1161_c1_g1	TRINITY_DN3335_c0_g1	19.71401481845153
TRINITY_DN32656_c1_g1	TRINITY_DN7912_c0_g1	19.666031429987363
TRINITY_DN108_c0_g1	TRINITY_DN4346_c0_g1	19.623523801731974
TRINITY_DN2780_c1_g1	TRINITY_DN3335_c0_g1	19.598215419864363
TRINITY_DN108_c0_g1	TRINITY_DN5007_c0_g1	19.403731456619276
TRINITY_DN439_c0_g2	TRINITY_DN7912_c0_g1	19.373605618847574
TRINITY_DN7912_c0_g1	TRINITY_DN4346_c0_g1	19.336762471915677
TRINITY_DN1945_c0_g2	TRINITY_DN7912_c0_g1	19.161527284522457
TRINITY_DN1161_c1_g1	TRINITY_DN7912_c0_g1	19.124433346902116
TRINITY_DN32656_c1_g1	TRINITY_DN3335_c0_g1	19.058589574722713
TRINITY_DN58329_c0_g1	TRINITY_DN1161_c1_g1	19.058557503406913
TRINITY_DN5007_c0_g1	TRINITY_DN14156_c0_g1	19.052318410930305
TRINITY_DN2858_c0_g1	TRINITY_DN3229_c2_g1	18.981332083688756
TRINITY_DN51851_c0_g1	TRINITY_DN931_c0_g1	18.952240966125117
TRINITY_DN2858_c0_g1	TRINITY_DN4346_c0_g1	18.704275584528265
TRINITY_DN14156_c0_g1	TRINITY_DN32656_c1_g1	18.70193891289038
TRINITY_DN13339_c0_g3	TRINITY_DN931_c0_g1	18.616307375142252
TRINITY_DN7912_c0_g1	TRINITY_DN1945_c0_g2	18.443049822041573
TRINITY_DN439_c0_g2	TRINITY_DN1161_c1_g1	18.394756885497575
TRINITY_DN2858_c0_g1	TRINITY_DN3335_c0_g1	18.301527610786263
TRINITY_DN4346_c0_g1	TRINITY_DN2858_c0_g1	18.130829730050642
TRINITY_DN2858_c0_g1	TRINITY_DN931_c0_g1	18.081566076324755
TRINITY_DN58329_c0_g1	TRINITY_DN2858_c0_g1	18.074864722086197
TRINITY_DN439_c0_g2	TRINITY_DN3335_c0_g1	17.99810246543949
TRINITY_DN108_c0_g1	TRINITY_DN7912_c0_g1	17.846376843152253
TRINITY_DN1945_c0_g2	TRINITY_DN14156_c0_g1	17.79156837565468
TRINITY_DN32656_c1_g1	TRINITY_DN5007_c0_g1	17.65493311493435
TRINITY_DN13339_c0_g3	TRINITY_DN5007_c0_g1	17.55080592799016
TRINITY_DN2780_c1_g1	TRINITY_DN7912_c0_g1	17.150061763004786
TRINITY_DN108_c0_g1	TRINITY_DN2858_c0_g1	17.086554294782285
TRINITY_DN2858_c0_g1	TRINITY_DN1161_c1_g1	16.909544233306445
TRINITY_DN108_c0_g1	TRINITY_DN58329_c0_g1	16.786878413815636
TRINITY_DN32656_c1_g1	TRINITY_DN1945_c0_g2	16.74046234714372
TRINITY_DN1161_c1_g1	TRINITY_DN2858_c0_g1	16.63873623294404
TRINITY_DN14156_c0_g1	TRINITY_DN7912_c0_g1	16.565739493182328
TRINITY_DN14156_c0_g1	TRINITY_DN931_c0_g1	16.5046304596983
TRINITY_DN3335_c0_g1	TRINITY_DN3229_c2_g1	16.362102437167675
TRINITY_DN4346_c0_g1	TRINITY_DN58329_c0_g1	16.353775866480188
TRINITY_DN58329_c0_g1	TRINITY_DN7912_c0_g1	16.35151244479033
TRINITY_DN3229_c2_g1	TRINITY_DN7912_c0_g1	16.151444413577543
TRINITY_DN13339_c0_g3	TRINITY_DN4346_c0_g1	16.1142021838477
TRINITY_DN13339_c0_g3	TRINITY_DN3335_c0_g1	15.949606047293665
TRINITY_DN51851_c0_g1	TRINITY_DN7912_c0_g1	15.829896143707511
TRINITY_DN3229_c2_g1	TRINITY_DN1945_c0_g2	15.753921419120227
TRINITY_DN3229_c2_g1	TRINITY_DN14156_c0_g1	15.674319689764832
TRINITY_DN32656_c1_g1	TRINITY_DN3229_c2_g1	15.658988912778943
TRINITY_DN931_c0_g1	TRINITY_DN3229_c2_g1	15.56838449479331
TRINITY_DN439_c0_g2	TRINITY_DN2858_c0_g1	15.513084971749615
TRINITY_DN1161_c1_g1	TRINITY_DN5007_c0_g1	15.436835945287061
TRINITY_DN931_c0_g1	TRINITY_DN14156_c0_g1	15.415193652069801
TRINITY_DN931_c0_g1	TRINITY_DN108_c0_g1	15.271214148683903
TRINITY_DN931_c0_g1	TRINITY_DN2858_c0_g1	15.205801779040712
TRINITY_DN51851_c0_g1	TRINITY_DN1161_c1_g1	15.186339192134161
TRINITY_DN2780_c1_g1	TRINITY_DN2858_c0_g1	15.0637709434476
TRINITY_DN9408_c0_g1	TRINITY_DN4346_c0_g1	15.030601086508645
TRINITY_DN13339_c0_g3	TRINITY_DN14156_c0_g1	15.015291508905207
TRINITY_DN108_c0_g1	TRINITY_DN14156_c0_g1	14.837833326921283
TRINITY_DN3229_c2_g1	TRINITY_DN58329_c0_g1	14.811954331096022
TRINITY_DN14156_c0_g1	TRINITY_DN1945_c0_g2	14.71629568670617
TRINITY_DN13339_c0_g3	TRINITY_DN108_c0_g1	14.63279276761781
TRINITY_DN439_c0_g2	TRINITY_DN5007_c0_g1	14.542931923876562
TRINITY_DN14156_c0_g1	TRINITY_DN5007_c0_g1	14.47366124435379
TRINITY_DN1161_c1_g1	TRINITY_DN58329_c0_g1	14.343406443278969
TRINITY_DN439_c0_g2	TRINITY_DN1945_c0_g2	14.327605329510849
TRINITY_DN5007_c0_g1	TRINITY_DN58329_c0_g1	14.319241140326282
TRINITY_DN9408_c0_g1	TRINITY_DN1945_c0_g2	14.276886562699731
TRINITY_DN3229_c2_g1	TRINITY_DN108_c0_g1	14.26053234501996
TRINITY_DN2780_c1_g1	TRINITY_DN5007_c0_g1	14.238569748396628
TRINITY_DN13339_c0_g3	TRINITY_DN1945_c0_g2	14.165135985166716
TRINITY_DN2780_c1_g1	TRINITY_DN4346_c0_g1	14.118246250664393
TRINITY_DN108_c0_g1	TRINITY_DN3229_c2_g1	13.9671003263709
TRINITY_DN9408_c0_g1	TRINITY_DN1161_c1_g1	13.844316270787266
TRINITY_DN3335_c0_g1	TRINITY_DN14156_c0_g1	13.805868679621051
TRINITY_DN931_c0_g1	TRINITY_DN58329_c0_g1	13.794289057425756
TRINITY_DN108_c0_g1	TRINITY_DN1945_c0_g2	13.512682276564977
TRINITY_DN5007_c0_g1	TRINITY_DN4346_c0_g1	13.507289294150585
TRINITY_DN2858_c0_g1	TRINITY_DN1945_c0_g2	13.416292733753878
TRINITY_DN51851_c0_g1	TRINITY_DN3335_c0_g1	13.276491492071107
TRINITY_DN13339_c0_g3	TRINITY_DN2780_c1_g1	13.227663146476322
TRINITY_DN32656_c1_g1	TRINITY_DN2858_c0_g1	13.223623160217215
TRINITY_DN7912_c0_g1	TRINITY_DN2858_c0_g1	13.207843081272356
TRINITY_DN439_c0_g2	TRINITY_DN2780_c1_g1	12.929894937764805
TRINITY_DN9408_c0_g1	TRINITY_DN3335_c0_g1	12.908182424938754
TRINITY_DN51851_c0_g1	TRINITY_DN2780_c1_g1	12.898119015145907
TRINITY_DN58329_c0_g1	TRINITY_DN1945_c0_g2	12.85548183696332
TRINITY_DN931_c0_g1	TRINITY_DN1945_c0_g2	12.782840012686853
TRINITY_DN439_c0_g2	TRINITY_DN3229_c2_g1	12.770425298438811
TRINITY_DN931_c0_g1	TRINITY_DN3335_c0_g1	12.72609451192734
TRINITY_DN1945_c0_g2	TRINITY_DN32656_c1_g1	12.671482500689816
TRINITY_DN9408_c0_g1	TRINITY_DN3229_c2_g1	12.670930250377248
TRINITY_DN7912_c0_g1	TRINITY_DN931_c0_g1	12.61225473575422
TRINITY_DN13339_c0_g3	TRINITY_DN3229_c2_g1	12.514559822009236
TRINITY_DN51851_c0_g1	TRINITY_DN13339_c0_g3	12.461928035891454
TRINITY_DN32656_c1_g1	TRINITY_DN108_c0_g1	12.433161276809635
TRINITY_DN32656_c1_g1	TRINITY_DN4346_c0_g1	12.432877280803579
TRINITY_DN1161_c1_g1	TRINITY_DN1945_c0_g2	12.421651830651259
TRINITY_DN5007_c0_g1	TRINITY_DN931_c0_g1	11.97356716887068
TRINITY_DN51851_c0_g1	TRINITY_DN2858_c0_g1	11.946549196945362
TRINITY_DN1945_c0_g2	TRINITY_DN4346_c0_g1	11.8504094445782
TRINITY_DN3335_c0_g1	TRINITY_DN2858_c0_g1	11.72638499163433
TRINITY_DN32656_c1_g1	TRINITY_DN931_c0_g1	11.721242832716754
TRINITY_DN7912_c0_g1	TRINITY_DN14156_c0_g1	11.533805150564088
TRINITY_DN439_c0_g2	TRINITY_DN14156_c0_g1	11.355301455147613
TRINITY_DN5007_c0_g1	TRINITY_DN1945_c0_g2	11.298722805780208
TRINITY_DN13339_c0_g3	TRINITY_DN32656_c1_g1	11.171830355368948
TRINITY_DN3229_c2_g1	TRINITY_DN32656_c1_g1	11.150336467862466
TRINITY_DN3335_c0_g1	TRINITY_DN32656_c1_g1	11.079426444111673
TRINITY_DN4346_c0_g1	TRINITY_DN1945_c0_g2	11.04805750152221
TRINITY_DN51851_c0_g1	TRINITY_DN1945_c0_g2	10.964535853138319
TRINITY_DN2780_c1_g1	TRINITY_DN32656_c1_g1	10.7076874925337
TRINITY_DN1161_c1_g1	TRINITY_DN32656_c1_g1	10.686356387553642
TRINITY_DN108_c0_g1	TRINITY_DN13339_c0_g3	10.66478742196997
TRINITY_DN439_c0_g2	TRINITY_DN32656_c1_g1	10.404657492912643
TRINITY_DN14156_c0_g1	TRINITY_DN2858_c0_g1	10.346342656960013
TRINITY_DN5007_c0_g1	TRINITY_DN32656_c1_g1	10.272198268938551
TRINITY_DN51851_c0_g1	TRINITY_DN3229_c2_g1	10.229477692674427
TRINITY_DN439_c0_g2	TRINITY_DN108_c0_g1	10.195691317604112
TRINITY_DN1945_c0_g2	TRINITY_DN931_c0_g1	10.129732280511096
TRINITY_DN2858_c0_g1	TRINITY_DN32656_c1_g1	10.091603090020849
TRINITY_DN9408_c0_g1	TRINITY_DN2858_c0_g1	10.066641722285098
TRINITY_DN4346_c0_g1	TRINITY_DN32656_c1_g1	10.028463559680455
TRINITY_DN2780_c1_g1	TRINITY_DN1945_c0_g2	9.942264527371446
TRINITY_DN14156_c0_g1	TRINITY_DN108_c0_g1	9.806756339452201
TRINITY_DN7912_c0_g1	TRINITY_DN32656_c1_g1	9.718412693578163
TRINITY_DN3335_c0_g1	TRINITY_DN58329_c0_g1	9.66038309193719
TRINITY_DN13339_c0_g3	TRINITY_DN2858_c0_g1	9.614475707867252
TRINITY_DN2780_c1_g1	TRINITY_DN108_c0_g1	9.605247998511476
TRINITY_DN439_c0_g2	TRINITY_DN51851_c0_g1	9.47497317976715
TRINITY_DN7912_c0_g1	TRINITY_DN58329_c0_g1	9.466713203079795
TRINITY_DN3229_c2_g1	TRINITY_DN2858_c0_g1	9.388379211544267
TRINITY_DN9408_c0_g1	TRINITY_DN32656_c1_g1	9.303214812106859
TRINITY_DN931_c0_g1	TRINITY_DN13339_c0_g3	8.87281770071182
TRINITY_DN2780_c1_g1	TRINITY_DN58329_c0_g1	8.728217056666521
TRINITY_DN108_c0_g1	TRINITY_DN2780_c1_g1	8.670221960162772
TRINITY_DN9408_c0_g1	TRINITY_DN7912_c0_g1	8.651263283080345
TRINITY_DN32656_c1_g1	TRINITY_DN14156_c0_g1	8.397264279424135
TRINITY_DN9408_c0_g1	TRINITY_DN931_c0_g1	7.936331240559161
TRINITY_DN51851_c0_g1	TRINITY_DN14156_c0_g1	7.931483877160246
TRINITY_DN9408_c0_g1	TRINITY_DN14156_c0_g1	7.774988316964396
TRINITY_DN9408_c0_g1	TRINITY_DN5007_c0_g1	7.726307503448643
TRINITY_DN439_c0_g2	TRINITY_DN13339_c0_g3	7.670733076637905
TRINITY_DN13339_c0_g3	TRINITY_DN58329_c0_g1	7.664227371547232
TRINITY_DN13339_c0_g3	TRINITY_DN439_c0_g2	7.592436677429611
TRINITY_DN931_c0_g1	TRINITY_DN2780_c1_g1	7.30225226499565
TRINITY_DN2858_c0_g1	TRINITY_DN58329_c0_g1	7.008240797851156
TRINITY_DN108_c0_g1	TRINITY_DN32656_c1_g1	6.881497798285699
TRINITY_DN3335_c0_g1	TRINITY_DN108_c0_g1	6.771724114752269
TRINITY_DN51851_c0_g1	TRINITY_DN32656_c1_g1	6.655505835411211
TRINITY_DN1945_c0_g2	TRINITY_DN3335_c0_g1	6.520623199642976
TRINITY_DN439_c0_g2	TRINITY_DN58329_c0_g1	6.499937301094931
TRINITY_DN1161_c1_g1	TRINITY_DN2780_c1_g1	6.486926923246247
TRINITY_DN2858_c0_g1	TRINITY_DN2780_c1_g1	6.477752346368229
TRINITY_DN1945_c0_g2	TRINITY_DN108_c0_g1	6.466794357477726
TRINITY_DN2780_c1_g1	TRINITY_DN13339_c0_g3	6.361599353849482
TRINITY_DN1945_c0_g2	TRINITY_DN58329_c0_g1	6.185569287518663
TRINITY_DN51851_c0_g1	TRINITY_DN439_c0_g2	6.012507725536024
TRINITY_DN58329_c0_g1	TRINITY_DN32656_c1_g1	5.981760634927365
TRINITY_DN7912_c0_g1	TRINITY_DN2780_c1_g1	5.9796883386400275
TRINITY_DN3335_c0_g1	TRINITY_DN2780_c1_g1	5.941448628430633
TRINITY_DN32656_c1_g1	TRINITY_DN58329_c0_g1	5.849343885127914
TRINITY_DN1161_c1_g1	TRINITY_DN108_c0_g1	5.8057793576381265
TRINITY_DN931_c0_g1	TRINITY_DN32656_c1_g1	5.493627253127575
TRINITY_DN51851_c0_g1	TRINITY_DN58329_c0_g1	5.219977368441443
TRINITY_DN931_c0_g1	TRINITY_DN51851_c0_g1	5.1467953879596795
TRINITY_DN931_c0_g1	TRINITY_DN439_c0_g2	5.139638435594057
TRINITY_DN9408_c0_g1	TRINITY_DN58329_c0_g1	5.134212918086791
TRINITY_DN4346_c0_g1	TRINITY_DN108_c0_g1	4.9764638641882915
TRINITY_DN2780_c1_g1	TRINITY_DN51851_c0_g1	4.927689736615375
TRINITY_DN7912_c0_g1	TRINITY_DN108_c0_g1	4.912850849488126
TRINITY_DN3229_c2_g1	TRINITY_DN2780_c1_g1	4.8893106562240085
TRINITY_DN58329_c0_g1	TRINITY_DN108_c0_g1	4.800555646624772
TRINITY_DN108_c0_g1	TRINITY_DN51851_c0_g1	4.800483420063281
TRINITY_DN3229_c2_g1	TRINITY_DN13339_c0_g3	4.569834470431101
TRINITY_DN13339_c0_g3	TRINITY_DN51851_c0_g1	4.46583649193814
TRINITY_DN108_c0_g1	TRINITY_DN439_c0_g2	4.385186767825182
TRINITY_DN2780_c1_g1	TRINITY_DN439_c0_g2	4.263550954575672
TRINITY_DN3229_c2_g1	TRINITY_DN51851_c0_g1	4.0977068110712915
TRINITY_DN58329_c0_g1	TRINITY_DN13339_c0_g3	3.9345100026161344
TRINITY_DN4346_c0_g1	TRINITY_DN2780_c1_g1	3.7773022598131054
TRINITY_DN1945_c0_g2	TRINITY_DN2780_c1_g1	3.7410001325412607
TRINITY_DN5007_c0_g1	TRINITY_DN2780_c1_g1	3.5748502447660124
TRINITY_DN5007_c0_g1	TRINITY_DN108_c0_g1	3.4241738489853155
TRINITY_DN5007_c0_g1	TRINITY_DN439_c0_g2	3.361558092511274
TRINITY_DN14156_c0_g1	TRINITY_DN2780_c1_g1	3.3334213670069226
TRINITY_DN32656_c1_g1	TRINITY_DN13339_c0_g3	3.284253002197927
TRINITY_DN439_c0_g2	TRINITY_DN9408_c0_g1	3.248132105402929
TRINITY_DN58329_c0_g1	TRINITY_DN2780_c1_g1	3.1813841122174282
TRINITY_DN7912_c0_g1	TRINITY_DN13339_c0_g3	3.05968299786203
TRINITY_DN3335_c0_g1	TRINITY_DN9408_c0_g1	3.0421804095240073
TRINITY_DN1161_c1_g1	TRINITY_DN439_c0_g2	3.030300656825813
TRINITY_DN7912_c0_g1	TRINITY_DN9408_c0_g1	2.9641426147231873
TRINITY_DN1161_c1_g1	TRINITY_DN13339_c0_g3	2.909236481967794
TRINITY_DN3229_c2_g1	TRINITY_DN439_c0_g2	2.842206681935161
TRINITY_DN2858_c0_g1	TRINITY_DN108_c0_g1	2.8294339999675664
TRINITY_DN5007_c0_g1	TRINITY_DN13339_c0_g3	2.8248154636368
TRINITY_DN32656_c1_g1	TRINITY_DN2780_c1_g1	2.8022994725509554
TRINITY_DN2858_c0_g1	TRINITY_DN13339_c0_g3	2.768918610854938
TRINITY_DN1161_c1_g1	TRINITY_DN9408_c0_g1	2.733064111637585
TRINITY_DN3335_c0_g1	TRINITY_DN439_c0_g2	2.7191745859751904
TRINITY_DN14156_c0_g1	TRINITY_DN13339_c0_g3	2.6820492472420963
TRINITY_DN1945_c0_g2	TRINITY_DN13339_c0_g3	2.6052378810681387
TRINITY_DN1945_c0_g2	TRINITY_DN51851_c0_g1	2.5706250641323507
TRINITY_DN14156_c0_g1	TRINITY_DN439_c0_g2	2.5650336399071225
TRINITY_DN32656_c1_g1	TRINITY_DN439_c0_g2	2.5452039709352747
TRINITY_DN3335_c0_g1	TRINITY_DN13339_c0_g3	2.415386625966655
TRINITY_DN4346_c0_g1	TRINITY_DN13339_c0_g3	2.4042302871886294
TRINITY_DN2858_c0_g1	TRINITY_DN9408_c0_g1	2.343639069239867
TRINITY_DN4346_c0_g1	TRINITY_DN439_c0_g2	2.1692515232549794
TRINITY_DN58329_c0_g1	TRINITY_DN439_c0_g2	2.0984587778435593
TRINITY_DN4346_c0_g1	TRINITY_DN51851_c0_g1	1.8578068082623345
TRINITY_DN7912_c0_g1	TRINITY_DN51851_c0_g1	1.8157363492694727
TRINITY_DN9408_c0_g1	TRINITY_DN2780_c1_g1	1.7864641936497023
TRINITY_DN58329_c0_g1	TRINITY_DN51851_c0_g1	1.7237208648313511
TRINITY_DN14156_c0_g1	TRINITY_DN51851_c0_g1	1.7126574447515266
TRINITY_DN7912_c0_g1	TRINITY_DN439_c0_g2	1.6856436979707068
TRINITY_DN5007_c0_g1	TRINITY_DN51851_c0_g1	1.6553050839496566
TRINITY_DN4346_c0_g1	TRINITY_DN9408_c0_g1	1.5564483459646044
TRINITY_DN931_c0_g1	TRINITY_DN9408_c0_g1	1.5312374658941315
TRINITY_DN3335_c0_g1	TRINITY_DN51851_c0_g1	1.5097864452165517
TRINITY_DN1945_c0_g2	TRINITY_DN439_c0_g2	1.5057191320587473
TRINITY_DN13339_c0_g3	TRINITY_DN9408_c0_g1	1.4070878263784377
TRINITY_DN5007_c0_g1	TRINITY_DN9408_c0_g1	1.3630005138718324
TRINITY_DN32656_c1_g1	TRINITY_DN51851_c0_g1	1.300476674280883
TRINITY_DN1161_c1_g1	TRINITY_DN51851_c0_g1	1.2761780385865622
TRINITY_DN9408_c0_g1	TRINITY_DN108_c0_g1	1.1718107538412792
TRINITY_DN2780_c1_g1	TRINITY_DN9408_c0_g1	1.0853795916462845
TRINITY_DN14156_c0_g1	TRINITY_DN9408_c0_g1	0.9780199074053848
TRINITY_DN9408_c0_g1	TRINITY_DN51851_c0_g1	0.904095083344311
TRINITY_DN1945_c0_g2	TRINITY_DN9408_c0_g1	0.8583459760631987
TRINITY_DN2858_c0_g1	TRINITY_DN51851_c0_g1	0.7601271159600782
TRINITY_DN2858_c0_g1	TRINITY_DN439_c0_g2	0.709955168264982
TRINITY_DN32656_c1_g1	TRINITY_DN9408_c0_g1	0.6475697203966962
TRINITY_DN3229_c2_g1	TRINITY_DN9408_c0_g1	0.5238195620889843
TRINITY_DN9408_c0_g1	TRINITY_DN13339_c0_g3	0.5099793399071268
TRINITY_DN108_c0_g1	TRINITY_DN9408_c0_g1	0.46761456554238756
TRINITY_DN9408_c0_g1	TRINITY_DN439_c0_g2	0.3741735115566363
TRINITY_DN51851_c0_g1	TRINITY_DN9408_c0_g1	0.13481887174908694
TRINITY_DN58329_c0_g1	TRINITY_DN9408_c0_g1	0.11549934247139171
