## Supplementary Table S3 for "Characterization of the molecular mechanisms of early sexual maturation stages in the Australian greenlip abalone (*Haliotis laevigata*)"

transcript	annotation	baseMean	log2FoldChange	lfcSE	stat	pvalue	padj	U63_VGI0	U64_VGI0	U65_VGI0	U66_VGI0	U67_VGI0	U20_VGI0	U29_VGI0	U32_VGI0	U58_VGI0	U59_VGI0	F354_VGI1	F364_VGI1	F373_VGI1	F122_VGI1	F312_VGI1	F357_VGI2	F358_VGI2	F369_VGI2	F370_VGI2	F375_VGI2
TRINITY_DN3229_c2_g1	XP_046560539.1 cysteine sulfinic acid decarboxylase-like [Haliotis rubra]	138.6782684	5.310610613	0.574167989	7.507577395	6.02E-14	1.54E-09	12.03264145	3.838814355	6.657369384	0.720187627	9.171847085	8.417327457	1.908320841	7.984836626	8.838425646	6.190518559	450.7786533	511.6537009	422.0931245	40.13547062	44.9907773	184.8716081	186.1226581	154.2572853	361.4096567	351.4921436
TRINITY_DN14156_c0_g1	XP_046373795.1 cytochrome P450 3A24-like [Haliotis rufescens]	22.61084441	6.072274854	0.861550345	5.887380677	3.92E-09	4.70E-05	0	1.919407178	0	0.720187627	0	0	0.954160421	0.88720407	1.104803206	0	41.81620161	59.19475806	81.6233062	2.508466914	6.4272539	17.89080078	21.84092416	22.48853362	47.14039	145.7004905
TRINITY_DN1161_c1_g1	XP_046578610.1 uncharacterized protein LOC124286298 isoform X1 [Haliotis rubra]	76.78315702	3.933185308	0.503053597	5.830761026	5.52E-09	4.70E-05	36.09792436	6.142102968	4.993027038	10.80281441	10.70048827	5.050396474	7.633283365	7.097632557	16.57204809	8.254024745	141.3387614	200.441656	202.940138	17.5592684	38.5635234	102.1763511	140.541599	118.7675682	197.4003831	262.5901495
TRINITY_DN1945_c0_g2	XP_046553038.1 slit homolog 1 protein-like [Haliotis rubra]	253.8460745	3.678627674	0.473137347	5.66141669	1.50E-08	9.59E-05	74.60237701	112.4772606	64.9093515	20.16525357	27.51554125	18.5181204	43.41429914	61.2170808	6.628819234	24.76207424	398.0902393	338.1720337	338.7926271	323.5922319	308.5081872	449.6554596	1040.767517	277.5928368	870.1330321	277.4071485
TRINITY_DN108_c0_g1	XP_046552332.1 LOW QUALITY PROTEIN: heat shock protein 70 B2-like [Haliotis rubra]	159.6924771	6.928756842	1.081620732	5.481363908	4.22E-08	0.000215774	0	6.909865839	11.65039642	14.40375255	0	4.208663728	1.431240631	3.548816278	2.209606411	0	311.11254	34.57911609	11.74033856	7.525400742	12.8545078	18.28837413	21.84092416	2359.890496	43.21202417	328.4434785
TRINITY_DN3335_c0_g1	XP_046573421.1 DNA damage-inducible transcript 4-like protein [Haliotis rubra]	20.7523526	2.332153342	0.267381182	4.982225503	6.29E-07	0.002677923	4.813056581	7.67762871	3.328684692	8.642251528	7.643205904	9.259060202	5.724962524	12.42085697	7.73362244	6.190518559	30.94398919	42.78433008	27.95318705	12.54233457	32.1362695	29.8180013	44.63145372	34.78695044	43.21202417	42.80466386
TRINITY_DN7912_c0_g1	XP_046542591.1 uncharacterized protein LOC124252944 [Haliotis rubra]	17.28796909	3.708046882	0.5569921	4.861912549	1.16E-06	0.004103559	7.219584872	3.838814355	1.664342346	1.440375255	3.057282362	0	0.47708021	9.759244766	1.104803206	0	30.10766516	28.13216225	35.22101569	10.03386766	32.1362695	22.26410764	32.28658354	26.35375033	72.67476792	27.98766483
TRINITY_DN9408_c0_g1	YP_009333537.1 hypothetical protein [Beihai picorna-like virus 104]<>APG78913.1 hypothetical protein [Beihai picorna-like virus 104]	25.62370895	-8.176269883	1.482034989	-4.84217305	1.28E-06	0.004103559	344.1335456	8.445391581	73.23106323	31.6882556	6.114564723	16.83465491	7.156203155	15.08246918	8.838425646	0	0	0	0	0	0	0	0.949605398	0	0	0
TRINITY_DN13339_c0_g3	#N/A	94.33224076	5.312807614	0.89663954	4.809968132	1.51E-06	0.004287439	2.406528291	6.525984404	8.32171173	5.041313391	10.70048827	2.525198237	7.156203155	22.18010174	1.104803206	0	383.8727308	38.68172309	19.56723094	15.05080148	32.1362695	54.46754904	18.04250257	1019.363063	35.3552925	204.14532
TRINITY_DN931_c0_g1	XP_046584347.1 uncharacterized protein LOC124291406 [Haliotis rubra]<>XP_046584348.1 uncharacterized protein LOC124291406 [Haliotis rubra]	63.75896122	4.466139212	0.732331442	4.733019798	2.21E-06	0.005654414	2.406528291	9.597035888	1.664342346	1.440375255	4.585923542	1.683465491	16.69780736	18.63128546	1.104803206	0	165.5921584	215.6799106	134.1752979	10.03386766	12.8545078	99.79091102	80.71645886	221.0201195	153.2062675	124.2981585
TRINITY_DN2780_c1_g1	XP_046556963.1 heat shock protein 70 B2-like [Haliotis rubra]	51.90084189	4.801024109	0.812860254	4.676110178	2.92E-06	0.006794091	7.219584872	6.909865839	11.65039642	5.761501019	3.057282362	9.259060202	1.431240631	2.661612209	2.209606411	2.063506186	133.8118451	93.77387415	29.63037828	7.525400742	0	24.64954774	21.84092416	558.3481237	31.42692667	84.78616111
TRINITY_DN439_c0_g2	XP_046578646.1 BAG family molecular chaperone regulator 3-like [Haliotis rubra]	212.1934944	5.29626603	0.922641388	4.656485269	3.22E-06	0.006851751	7.219584872	17.65854603	21.6364505	10.08262678	19.87233535	2.525198237	17.65196778	55.00665232	3.314409617	0	822.1065236	89.67126716	43.04790806	22.57620223	44.9907773	118.8744318	57.9259293	2402.056497	83.47777396	404.1748068
TRINITY_DN6442_c0_g1	#N/A	30.52903985	-9.016755947	1.806374867	-4.43803559	9.08E-06	0.017850851	262.3115837	2.303288613	0	3.600938137	10.70048827	2.525198237	34.82685536	172.1175895	116.0043366	6.190518559	0	0	0	0	0	0	0	0	0	0
TRINITY_DN51851_c0_g1	XP_046573523.1 uncharacterized protein LOC124281633 [Haliotis rubra]	12.37835664	7.080305919	1.412069242	4.30595451	1.66E-05	0.03035802	0	0.383881436	0	0	0	0	0	0.88720407	0	0	47.67046983	2.930433567	0	0	6.4272539	1.987866753	2.848816195	150.3920686	6.874640208	27.16449822
TRINITY_DN4346_c0_g1	#N/A	35.3601374	2.665901153	0.389445462	4.277623733	1.89E-05	0.030987065	14.43916974	11.51644307	6.657369384	13.68356492	3.057282362	18.5181204	8.587443786	7.097632557	13.25763847	8.254024745	62.72430241	114.8729958	54.22918289	12.54233457	19.2817617	71.16562977	60.77474549	54.81580069	67.76431063	83.9629945
TRINITY_DN5007_c0_g1	XP_046571818.1 cell division control protein 42 homolog [Haliotis rubra]	12.08606517	3.281503474	0.535078949	4.26386326	2.01E-05	0.030987065	7.219584872	1.919407178	3.328684692	5.761501019	3.057282362	0.841732746	1.908320841	0	1.104803206	0	19.23545274	49.81737064	16.21284849	10.03386766	6.4272539	16.69808073	28.48816195	13.70395017	30.44483521	25.51816499
TRINITY_DN32656_c1_g1	XP_046547433.1 transmembrane protein 205-like [Haliotis rubra]	10.51420907	3.752947382	0.646504925	4.258200173	2.06E-05	0.030987065	0	3.071051484	1.664342346	0	1.528641181	0.841732746	3.339561472	2.661612209	0	0	14.21750855	14.65216784	2.236254964	15.05080148	44.9907773	32.60101475	20.89131876	25.29960032	15.71346333	11.52433258
TRINITY_DN58329_c0_g1	#N/A	4.229750852	4.748978706	0.907038017	4.133210113	3.58E-05	0.048745781	0	0.383881436	0	0	0	0	0	0.88720407	1.104803206	0	2.508972096	21.6852084	11.74033856	0	0	7.156320312	7.596843187	5.622133404	17.67764625	8.231666127
TRINITY_DN2858_c0_g1	XP_046580233.1 cell wall protein DAN4-like [Haliotis rubra]	18.01195175	2.530021157	0.370440127	4.130279213	3.62E-05	0.048745781	16.84569804	5.374340097	11.65039642	5.041313391	3.057282362	3.366930983	5.724962524	8.872040696	5.524016028	6.190518559	23.4170729	22.85738182	19.0081672	17.5592684	12.8545078	34.58888151	61.72435089	13.35256684	41.24784125	41.98149725
