## Supplementary Table S6 for "Characterization of the molecular mechanisms of early sexual maturation stages in the Australian greenlip abalone (*Haliotis laevigata*)"

transcript	annotation	baseMean	log2FoldChange	lfcSE	stat	pvalue	padj	U63_VGI0	U64_VGI0	U65_VGI0	U66_VGI0	U67_VGI0	U20_VGI0	U29_VGI0	U32_VGI0	U58_VGI0	U59_VGI0	F354_VGI1	F364_VGI1	F373_VGI1	F122_VGI1	F312_VGI1	F357_VGI2	F358_VGI2	F369_VGI2	F370_VGI2	F375_VGI2
TRINITY_DN1965_c0_g4	meiosis expressed gene 1 protein homolog	6.860745741	3.195519111	0.437460626	5.018781075	5.20E-07	0.000125624	1.944748646	1.74459261	2.038898845	1.276393147	2.650112554	3.228680925	1.871020132	0	0	1.002825074	7.674020745	8.527442706	3.217312565	5.686387992	12.40408383	20.28772765	27.31839354	13.93392492	9.880725107	12.52762383
TRINITY_DN1571_c0_g1	5-hydroxytryptamine receptor 1B-like	573.5334199	2.884211929	0.585331149	3.219052893	0.001286148	0.026914613	255.2482598	319.2604476	117.4915459	125.5119928	122.5167419	242.1510694	142.8212034	175.2346896	221.74646	100.7839199	106.8459811	198.2630429	564.6383551	562.9524112	1493.451693	2022.366114	2795.582272	316.996792	1490.342704	96.46270346
TRINITY_DN59261_c0_g1	meiosis-specific coiled-coil domain-containing protein MEIOC-like	5.121934598	2.813411653	0.614824491	2.949478559	0.003183107	0.049591501	3.40331013	3.48918522	0.254862356	1.276393147	1.019274059	0	1.247346754	4.35907188	0	1.754943879	11.21587647	6.39558203	2.412984423	11.37277598	2.480816766	10.67775139	0	17.41740616	9.880725107	13.78038621
TRINITY_DN7_c3_g1	FMRFamide-like neuropeptides 7	61.56941842	2.733674151	0.625254274	2.772750582	0.005558471	0.074444499	43.27065737	19.19051871	17.07577783	20.42229036	14.47369164	20.01782173	11.84979417	13.07721564	31.67806571	11.53248835	14.16742291	25.58232812	99.7366895	34.11832795	183.5804407	226.3683295	250.4186074	13.93392492	169.6191143	11.27486144
TRINITY_DN4279_c0_g1	buccalin-like	6.388898478	2.612304887	0.8142239	1.980173865	0.047683995	0.345592848	4.861871614	8.722963049	0.254862356	2.552786295	1.426983683	1.29147237	0.311836689	1.743628752	4.525437959	0.501412537	3.541855728	2.131860677	6.434625129	11.37277598	7.442450298	20.28772765	27.31839354	0	23.05502525	0
TRINITY_DN34_c0_g2	cerebral peptide 1-like	90.81571962	2.575364878	0.608187549	2.590261642	0.009590301	0.11123365	32.08835265	48.84859308	22.17302494	21.27321912	23.23944855	51.6588948	19.022038	29.64168878	33.18654503	16.04520118	18.29958793	23.45046744	248.5373956	130.7869238	215.8310587	255.1982583	377.9044439	34.83481231	199.2612897	15.03314859
TRINITY_DN13474_c0_g1	transcription factor SoxB1	105.4277412	2.368835918	0.622826624	2.197780031	0.027964785	0.239760972	24.79554523	95.95259354	18.3500896	28.08064924	42.60565568	30.34960069	8.107753903	19.17991627	37.71198299	10.78036954	146.3967034	46.90093489	31.36879751	619.8162911	136.4449221	103.5741885	364.2452472	209.0088739	87.27973845	47.60497054
TRINITY_DN18665_c0_g1	doublesex- and mab-3-related transcription factor 1-like	0.69804653	1.9120053	1.181699005	0.771774619	0.440247926	NA	0	0	0.254862356	1.70185753	0.203854812	0	0.935510066	0.871814376	0	0.501412537	0	0	0	0	0	1.067775139	0	3.483481231	4.940362554	0
TRINITY_DN1_c20_g1	egg laying hormone	0.08722963	1.684167564	3.705612274	0.1846301	0.853519176	NA	0	1.74459261	0	0	0	0	0	0	0	0	0	0	0	0	0	0	0	0	0	0
TRINITY_DN58_c2_g1	myomodulin neuropeptides 1-like	18.43176255	1.559715294	0.635060088	0.881358007	0.378124079	1	15.071802	8.722963049	17.33064018	17.44403968	9.377321346	10.33177896	3.430203575	9.589958136	21.11871047	6.26765671	1.770927864	6.39558203	22.52118795	11.37277598	29.76980119	40.57545529	86.5082462	6.966962462	42.81647547	1.252762383
TRINITY_DN1853_c0_g3	vasa-like protein	48.36330917	1.111581249	0.563666836	0.197956031	0.843079465	1	19.44748646	13.95674088	87.41778797	13.18939586	61.56415319	20.66355792	14.65632436	8.71814376	3.016958639	32.34110862	44.2731966	140.7028047	49.86834475	73.92304389	84.34777005	45.91433099	31.87145913	55.7356997	37.87611291	127.781763
TRINITY_DN29463_c1_g1	estradiol 17-beta-dehydrogenase 8-like	1.645260062	1.02511058	1.057062394	0.023755059	0.981047987	NA	0.486187161	0	0.764587067	0.850928765	0	1.29147237	0	3.487257504	1.50847932	3.008475221	0.590309288	0	6.434625129	0	2.480816766	2.135550279	0	6.966962462	1.646787518	1.252762383
TRINITY_DN43352_c0_g1	5-hydroxytryptamine receptor 1A-like	2972.136455	0.869113139	0.493320812	0	1	1	1388.064346	3503.141961	1724.908423	1855.024708	1486.713143	681.2516752	2062.487858	2249.28109	1961.023115	678.4111623	2791.572623	1743.862033	1271.642791	15609.13504	4368.718325	3312.238482	5796.052495	3194.352289	2022.255072	1742.592474
TRINITY_DN61550_c0_g1	vitelline envelope sperm lysin receptor-like	1916.559715	0.735831056	0.820762598	0	1	1	671.4244699	486.7413381	4132.593096	76.15812446	3750.520829	672.8571047	909.0039472	27.89806003	52.79677618	1398.188859	3025.335101	6939.206502	3378.178193	955.3131826	1714.244385	1021.860808	1461.534054	508.5882598	2096.36051	5052.390689
TRINITY_DN7969_c1_g1	FMRFamide receptor-like	53.4670222	0.287205378	0.196163852	0	1	1	46.6739675	41.87022264	43.83632516	44.67376016	47.29431636	69.73950798	60.49631759	64.51426382	48.27133823	48.3863098	54.89876379	66.08768097	47.45536033	51.17749193	24.80816766	52.32098182	45.53065589	66.18614339	72.45865079	72.66021819
TRINITY_DN7315_c0_g1	cytochrome P450 3A9-like	57.79561945	0.124734106	0.163658381	0	1	1	45.70159318	47.10400047	52.2467829	56.16129848	47.29431636	61.99067376	65.17386792	65.3860782	57.32221414	59.41738561	66.70494955	59.69209895	51.47700103	51.17749193	66.98205269	65.1342835	54.63678707	66.18614339	55.99077561	60.13259437
TRINITY_DN22615_c0_g2	cytochrome P450 3A6-like isoform X1	140.372252	0.020426942	0.551169578	0	1	1	40.83972156	64.54992656	41.54256396	51.90665466	33.43218915	154.9766844	93.86284327	318.2122472	315.2721778	152.6801174	227.2690759	181.2081575	28.95581308	176.2780277	287.7747449	195.4028505	113.8266397	107.9879182	77.39901334	144.067674
TRINITY_DN6684_c0_g1	heat shock 70 kDa protein 4-like	42.52697595	-0.052435561	0.244547454	0	1	1	39.86734724	33.14725959	37.71962863	35.73900813	51.5752674	54.88757572	43.34529971	36.61620379	42.23742095	28.5805146	53.12783593	61.82395962	59.52028245	39.80471594	32.25061796	49.11765641	31.87145913	66.18614339	23.05502525	30.06629718
TRINITY_DN14917_c1_g1	17-beta-hydroxysteroid dehydrogenase 14-like isoform X1	55.49711777	-0.206383526	0.153468544	0	1	1	58.34245937	59.31614873	61.16696535	62.54326422	59.52560507	54.88757572	61.43182765	52.30886256	46.76285891	61.42303575	56.66969165	55.42837759	58.7159543	39.80471594	57.05878562	49.11765641	63.74291825	52.25221847	54.34398809	45.09944577
TRINITY_DN2938_c0_g3	heat shock 70 kDa protein 12A-like isoform X4	1.692069861	-0.604494062	0.848613993	0	1	NA	2.430935807	0	2.2937612	2.552786295	3.26167699	3.87441711	0.935510066	2.615443128	0	1.50423761	0.590309288	4.263721353	1.608656282	0	2.480816766	2.135550279	0	0	3.293575036	0
TRINITY_DN63280_c0_g1	3 beta-hydroxysteroid dehydrogenase type 7-like	0.674646049	-1.192073157	1.211973502	-0.158479667	0.874078841	NA	0.486187161	1.74459261	0.509724711	0	2.650112554	0.645736185	0.311836689	0.871814376	0	1.002825074	1.180618576	0	1.608656282	0	2.480816766	0	0	0	0	0
TRINITY_DN11450_c0_g2	insulin-like growth factor-binding protein-related protein 1	21.57340932	-2.792423899	0.838996274	-2.136390774	0.032647575	0.265932129	78.27613299	31.40266698	86.1434762	51.05572589	40.56710756	16.14340462	2.806530197	7.846329384	49.77981755	21.05932654	0.590309288	2.131860677	17.69521911	0	0	10.67775139	4.553065589	0	8.233937589	2.505524765
TRINITY_DN234_c0_g2	fatty acid-binding protein, brain-like	44.40964472	-3.629732033	0.780307015	-3.370124811	0.000751341	0.019017707	93.83412216	24.42429654	146.2909921	68.92522996	124.9629997	37.45269873	109.4546777	16.56447314	46.76285891	40.36370921	4.132165016	34.10977083	88.47609553	11.37277598	7.442450298	4.271100557	22.76532795	0	6.587150072	0
TRINITY_DN5552_c0_g1	alpha-amylase-like	125.4032477	-4.198138869	0.810637948	-3.945212383	7.97E-05	0.004079446	372.9055528	136.0782236	307.1091385	253.5767719	509.2293201	151.7480035	106.6481475	81.95055134	108.610511	92.7613193	8.264330033	12.79116406	283.9278338	5.686387992	17.36571736	18.15217737	22.76532795	6.966962462	11.52751263	0
TRINITY_DN66_c0_g1	fatty acid-binding protein, liver-like	478.0140915	-4.297727777	0.859484443	-3.836867325	0.000124614	0.00534439	1073.015065	411.7238559	1352.554521	656.0660777	757.9321906	624.4268909	1313.144296	491.7033081	288.11955	568.852523	46.63443376	63.9558203	1643.242392	34.11832795	42.17388502	67.26983377	77.40211502	3.483481231	44.46326298	0
TRINITY_DN2262_c0_g1	yolk ferritin-like	86.11211873	-4.318640758	0.88228388	-3.761420596	0.000168951	0.006662047	131.2705336	87.22963049	290.0333607	114.0244545	202.0201186	81.36275931	207.9950713	67.12970695	89.00027985	101.786745	7.083711457	8.527442706	291.1667871	0	12.40408383	13.88107681	0	0	14.82108766	2.505524765
TRINITY_DN11045_c1_g1	Crustacean Cardioactive Peptide	1.567255507	2.837917009	1.402668389	1.310300442	0.190094218	NA	4.813056581	0	0	0	1.528641181	0	0	0	0	0	2.508972096	2.930433567	6.149701152	0	0	0.397573351	0	0.351383338	1.964182917	10.70116597
TRINITY_DN16981_c0_g2	pedal peptide B	0.89381584	2.411472009	1.266319757	1.114625276	0.265011034	NA	0	0.767762871	0	0	1.528641181	0	0	0	0	0	0.836324032	5.274780421	0.559063741	0	0	2.385440104	0.949605398	0	3.928365833	1.646333225
TRINITY_DN59187_c0_g1	achatin-like	191.7024679	1.733149903	0.710200463	1.032314031	0.30192503	1	286.3768666	104.031869	54.92329742	86.42251528	152.8641181	49.66223199	56.77254503	14.19526511	175.6637097	39.20661754	48.50679386	205.1303497	783.807365	52.67780519	32.1362695	213.4968893	176.6266041	48.49090061	560.7742227	692.2831213
TRINITY_DN4144_c0_g1	within	5.745423419	1.401150997	0.529708889	0.757304635	0.448867375	1	9.626113163	2.303288613	3.328684692	1.440375255	4.585923542	3.366930983	1.908320841	0.88720407	6.628819234	0	5.854268225	14.65216784	13.41752979	5.016933828	0	4.770880208	11.39526478	4.567983391	13.74928042	7.408499514
TRINITY_DN58_c2_g1	myomodulin neuropeptides 1-like	763.9277195	1.143297577	0.596714586	0.24014425	0.810218431	1	1857.83984	174.6660532	223.0218744	193.0102841	564.0685957	527.7664315	198.4653675	160.5839366	845.1744524	280.6368413	713.3843994	1702.581903	1775.586442	280.9482944	237.8083943	769.7020069	1229.738991	408.6588218	1309.127914	1825.783547
TRINITY_DN1670_c0_g1	pedal peptide A	178.6072051	0.966116346	0.611600387	0	1	1	389.8575831	64.49208117	126.4900183	63.3765112	169.6791711	106.058326	47.23094082	9.759244766	183.3973321	78.41323508	161.4105382	469.4554575	403.0849573	62.71167285	32.1362695	209.9187292	234.5525334	112.7940514	398.7291321	248.596317
TRINITY_DN4279_c0_g1	buccalin-like	274.921831	0.900605597	0.601065057	0	1	1	459.6469035	80.23122002	166.4342346	108.0281441	363.816601	221.3757121	78.71823471	23.95450988	235.3230828	175.3980258	290.2044392	698.0292757	715.6015886	42.64393754	57.8452851	309.3120668	433.0200616	172.5292188	505.777101	360.5469764
TRINITY_DN668_c0_g1	insulin-like growth factor-binding protein-related protein 1 isoform X1	227.1209742	0.895778789	0.395685733	0	1	1	413.922866	96.35424031	111.5109372	132.5145234	223.1816124	144.7780323	95.41604207	63.87869301	217.6462315	185.7155568	187.3365832	458.9058966	371.2183241	95.32174273	186.3903631	315.6732404	349.4547866	177.7999689	356.4991994	358.9006431
TRINITY_DN1_c20_g1	egg laying hormone	6.210521049	0.86676259	0.777466665	0	1	1	24.06528291	1.535525742	1.664342346	0	6.114564723	4.208663728	2.385401052	0	9.943228851	4.127012373	9.199564354	6.446953848	9.504083599	0	0	8.349040364	10.44565938	3.865216716	5.89254875	16.46333225
TRINITY_DN10607_c4_g1	forkhead box protein L2	39.03329841	0.822019211	0.585983909	0	1	1	62.56973556	18.4263089	66.57369384	33.12863086	45.85923542	8.417327457	5.724962524	6.210428487	11.04803206	10.31753093	37.63458145	48.0591105	54.22918289	30.10160297	109.2633163	30.21557465	81.66606426	29.16481704	80.53149958	11.52433258
TRINITY_DN7_c3_g1	FMRFamide-like neuropeptides 7	2976.285985	0.750820653	0.556946556	0	1	1	8013.739208	715.1711144	1281.543606	1238.002531	2187.48553	2174.195682	1017.612089	399.2418313	3452.510018	1640.487418	3588.666422	6186.731347	6172.063702	1214.097986	1638.949744	2885.984952	3901.928582	1405.181968	5513.461447	4898.664512
TRINITY_DN17979_c0_g1	5-hydroxytryptamine receptor 6-like	599.5998763	0.687231752	0.544545624	0	1	1	849.5044866	140.5006054	905.4022363	314.0018055	586.9982134	159.9292217	229.4755812	86.94599882	184.5021354	293.0178785	672.4045218	544.4745568	770.948899	571.9304564	2667.310368	315.2756671	986.6400089	322.2185207	1043.96322	346.553144
TRINITY_DN1571_c0_g1	5-hydroxytryptamine receptor 1B-like	505.236986	0.176922679	0.406770374	0	1	1	738.8041853	226.8739284	535.9182354	398.9839455	463.1782778	342.5852275	277.6606824	335.3631383	433.0828566	466.3523981	421.5073122	382.7146239	355.0054756	724.9469381	1619.667983	234.1707035	341.8579434	231.5616196	461.5829854	1112.92126
TRINITY_DN34_c0_g2	APGWamide-like neuropeptides	5245.377968	0.06110182	0.652733588	0	1	1	25437.00403	1692.917131	1386.397174	2157.682131	2578.817672	3167.440322	1357.293198	605.0731755	8546.757599	3305.736911	4910.894717	9825.157664	7286.277738	3030.228032	3419.299075	3241.415528	6853.30216	2284.694462	7300.867901	6520.302739
TRINITY_DN18894_c0_g1	GnRH-like peptide precursor, partial	2089.039135	-0.09492501	0.745445083	0	1	1	11989.32394	1283.315639	356.1692621	1042.831684	834.6380847	1430.103935	523.3569907	324.7166895	2658.156513	1411.438231	1319.719323	4785.398015	2531.999683	707.3876697	353.4989645	876.2516649	5528.602629	1100.532614	1080.300604	1643.040559
