## Supplementary Table S7 for "Characterization of the molecular mechanisms of early sexual maturation stages in the Australian greenlip abalone (*Haliotis laevigata*)"

transcript	annotation	baseMean	log2FoldChange	pvalue	padj	U63_VGI0	U64_VGI0	U65_VGI0	U66_VGI0	U67_VGI0	U20_VGI0	U29_VGI0	U32_VGI0	U58_VGI0	U59_VGI0	M396_VGI1	M124_VGI1	M126_VGI1	M192_VGI1	M193_VGI1	M381_VGI2	M398_VGI2	M108_VGI2	M327_VGI2	M99_VGI2	M202_VGI3	M201_VGI3	M382_VGI3	M395_VGI3	M393_VGI3
TRINITY_DN2208_c4_g1	insulin-like growth factor-binding protein complex acid labile subunit	404.8275936	6.904577366	1.50E-25	2.17E-22	14.6741008	6.679967705	8.420688697	4.768909193	5.353346446	9.753248981	2.51852959	21.53190332	5.414673743	3.791826771	397.6109031	219.3654377	26.58382935	220.4511347	135.9271527	670.9011966	1027.103387	293.8733324	1875.533834	408.1774634	354.7361505	425.8926783	1129.132779	1219.38269	1633.110676
TRINITY_DN1571_c0_g1	5-hydroxytryptamine receptor 1B-like	27840.47286	6.817996201	5.22E-37	1.66E-32	962.987865	1222.43409	431.3263877	468.9427373	459.6230305	914.367092	576.743276	618.2732239	795.9570402	381.0785904	36043.71373	10876.70191	1982.786996	42362.04751	26583.46743	59490.93817	32310.30232	42739.78125	13164.58544	39167.51264	28868.24843	75996.13129	108043.18	86247.10469	85303.58631
TRINITY_DN275_c1_g1	sperm-associated antigen 6	295.7709857	6.495326492	3.43E-16	4.26E-14	11.0055756	0	4.678160387	6.35854559	11.47145667	4.876624491	5.037059179	15.37993094	10.82934749	4.739783463	656.6151346	185.1524795	11.00020525	320.1790289	218.0809263	1356.021158	436.5189396	265.9312779	17.9243025	470.579463	502.5822425	701.4702937	494.5047597	1099.950002	583.3879455
TRINITY_DN1965_c0_g4	meiosis expressed gene 1 protein homolog	213.7895351	6.201455945	1.46E-15	1.61E-13	7.3370504	6.679967705	7.485056619	4.768909193	9.941929113	12.19156123	7.555588769	0	0	3.791826771	353.5829015	273.2005336	11.91688902	425.1557597	378.6542111	523.1008772	111.5987334	413.3497037	19.55378454	442.3703399	267.8234319	743.6639956	276.173169	475.2251716	569.6169854
TRINITY_DN1029_c2_g1	testis-specific serine/threonine-protein kinase 2-like	1141.838571	6.006723949	1.02E-16	1.41E-14	44.0223024	140.2793218	29.94022648	33.38236435	29.06102356	43.88962042	12.59264795	39.98782045	59.56141117	24.64687401	1991.315849	984.1256792	89.83500952	1476.235277	1231.559752	3308.482086	781.1911339	2061.930923	44.81075624	2029.774632	2094.407578	4075.647891	2133.621031	2928.188843	2857.474218
TRINITY_DN0_c0_g1	sperm protein	8161.50688	5.943801579	1.72E-15	1.87E-13	350.3441566	460.9177716	150.6367645	187.5770949	186.6023618	512.0455715	452.0760613	329.1305222	519.8086793	274.9074409	8200.079404	2408.491629	638.0119043	2281.931686	1236.787719	10036.95131	14707.33043	3143.962898	50278.48324	2538.39367	4557.721859	3846.219637	25088.58086	27112.89059	44537.78873
TRINITY_DN34659_c0_g1	transcription factor Sox-2-like	137.3414581	5.936468705	5.23E-15	5.30E-13	9.171313	6.679967705	0.935632077	4.768909193	3.059055112	4.876624491	5.037059179	0	10.82934749	2.843870078	142.6833384	165.5303417	14.66694033	198.1435794	237.499091	549.2933389	115.8783309	344.9398459	26.88645374	272.6881902	277.7428182	300.6301259	152.3433115	436.8062649	149.6027028
TRINITY_DN140_c1_g1	meiosis-specific nuclear structural protein 1-like	84.47329116	5.619071647	1.67E-09	7.22E-08	3.6685252	0	5.613792464	3.179272795	4.588582668	2.438312245	0	3.075986189	5.414673743	5.687740156	194.5928958	50.81630552	3.666735082	148.2796323	103.8124957	428.4338372	88.22554736	76.1180107	5.703187158	99.58675285	187.9959892	362.6021255	68.43228965	182.9074035	76.99218594
TRINITY_DN1968_c0_g1	meiotic recombination protein REC114-like	44.58471015	4.783772587	5.01E-11	2.69E-09	5.5027878	0	3.74252831	3.179272795	5.353346446	0	2.51852959	6.151972377	0	0	44.84333494	75.46976067	9.166837706	36.74185578	60.49505148	132.8331984	31.93238095	116.5858139	36.66334602	130.7877527	93.05329114	109.4399142	43.9921862	111.0807519	55.08384035
TRINITY_DN18665_c0_g1	doublesex- and mab-3-related transcription factor 1-like	22.72822506	4.629977877	9.07E-08	3.10E-06	0	0	0.935632077	6.35854559	0.764763778	0	3.777794384	3.075986189	0	1.895913385	6.794444687	21.13153299	4.583418853	41.99069232	14.93704975	15.715477	14.48479136	112.7317374	24.44223068	58.12789008	51.01398702	50.10502098	38.2894954	37.58371304	59.46550947
TRINITY_DN8212_c0_g1	meiosis 1 arrest protein-like	39.34284463	4.203823498	3.85E-07	1.18E-05	3.6685252	0	5.613792464	6.35854559	2.294291334	9.753248981	5.037059179	0	0	0	27.44955654	91.56997628	22.00041049	52.4883654	34.35521442	50.88821123	15.80159057	126.2210051	35.03386397	162.4161634	94.47034634	98.89148878	15.47873218	71.82665159	51.95407669
TRINITY_DN317_c0_g2	vitelline envelope sperm lysin receptor-like	6163.116995	3.831762086	9.31E-05	0.001674835	581.4612442	287.2386113	3050.160572	92.19891106	1867.553146	599.8248124	730.373581	101.5075442	129.9521698	706.227736	9411.936558	8515.001531	952.4344376	8764.244813	6455.792901	19975.4938	3280.476043	13046.04892	323.452186	17116.09916	10647.75274	20287.25928	4624.882242	14486.43339	8044.118549
TRINITY_DN5174_c0_g1	meiotic recombination protein DMC1/LIM15 homolog	100.4815657	3.605167969	1.15E-05	0.000266921	16.5083634	13.35993541	11.22758493	11.12745478	18.35433067	24.38312245	3.777794384	15.37993094	10.82934749	3.791826771	183.7217843	300.3696475	40.33408591	132.5331226	159.0795798	211.0364054	51.35516936	279.4205456	21.18326659	231.6567384	226.2564795	371.8319978	40.73350575	59.29874725	74.48837502
TRINITY_DN2938_c0_g3	heat shock 70 kDa protein 12A-like isoform X4	45.47117101	3.579765168	0.000256648	0.004036735	9.171313	0	8.420688697	9.537818385	12.23622045	14.62987347	3.777794384	9.227958566	0	5.687740156	57.07333537	28.67850906	10.08352148	5.24883654	13.44334477	52.38492333	136.6179185	14.45278684	261.5318682	19.23349304	16.05995888	11.86697865	145.0112805	117.7623009	174.640812
TRINITY_DN18894_c0_g1	GnRH-like peptide precursor, partial	50.78967209	1.73104622	0.227628131	0.867794693	80.7075544	93.51954787	40.23217933	36.56163714	26.00196845	41.45130817	25.1852959	21.53190332	43.31738994	16.11526377	13.58888937	20.62840125	16.50030787	19.68313702	12.69649228	13.47040886	11.19279332	17.34334421	18.73904352	14.95938348	567.7667815	25.05251049	17.92274253	59.29874725	16.27477101
TRINITY_DN1853_c0_g3	vasa-like protein	200.8589889	1.677014466	0.165508713	0.69364765	73.370504	53.43974164	320.9218025	49.27872832	230.9586609	78.02599185	59.18544535	30.75986189	10.82934749	122.2864134	121.2128932	338.1045278	73.33470165	165.338351	118.002693	199.8110647	310.4354148	224.4999556	452.9960085	306.4536558	265.9340249	304.5857854	323.4240356	298.1641235	490.1209886
TRINITY_DN4279_c0_g1	buccalin-like	9.720670784	1.580788047	0.502337212	1	18.342626	33.39983852	0.935632077	9.537818385	5.353346446	4.876624491	1.259264795	6.151972377	16.24402123	1.895913385	1.902444512	1.006263476	0.916683771	2.62441827	0	1.122534071	1.645999018	1.927038245	2.444223068	2.137054782	111.0026569	0	3.25868046	12.52790435	2.503810925
TRINITY_DN34_c0_g2	cerebral peptide 1-like	120.5320366	1.428347191	0.43210596	1	121.0613316	187.0390957	81.39999073	79.48181988	87.18307068	195.0649796	76.81515248	104.5835304	119.1228223	60.66922833	26.36244539	42.26306598	46.7508723	51.17615626	52.27967411	24.69574957	22.71478645	56.84762824	51.32868442	45.73297234	1171.432295	67.24621237	54.5828977	138.6421414	48.82431304
TRINITY_DN14917_c1_g1	17-beta-hydroxysteroid dehydrogenase 14-like isoform X1	242.153094	0.309524238	1	1	220.111512	227.118902	224.5516986	233.6765504	223.3110232	207.2565409	248.0751646	184.5591713	167.854886	232.2493897	321.7849004	248.5470785	220.9207887	207.3290433	240.4865009	341.6245357	230.1106627	233.1716277	237.9043786	240.6323685	287.6622046	287.444594	255.8064161	288.1418	243.4956125
TRINITY_DN58_c2_g1	myomodulin neuropeptides 1-like	33.05852597	0.303223525	1	1	56.8621406	33.39983852	63.62298126	65.1750923	35.17913378	39.01299593	13.85191274	33.83584808	75.8054324	23.69891732	5.43555575	11.06889823	27.50051312	5.24883654	8.215377361	5.612670356	28.96958272	8.671672105	10.59163329	6.838575303	193.66421	7.911319102	20.36675287	28.39658319	17.52667648
TRINITY_DN7969_c1_g1	FMRFamide receptor-like	210.9718061	0.184921152	1	1	176.0892096	160.3192249	160.9287173	166.9118217	177.4251965	263.3377225	244.2973702	227.622978	173.2695598	182.9556417	279.3875655	198.7370364	259.4215071	202.0802068	194.1816467	291.1105025	222.868267	205.2295731	179.243025	204.3024372	187.9959892	242.6137858	202.8528586	266.4267658	204.6865431
TRINITY_DN63280_c0_g1	3 beta-hydroxysteroid dehydrogenase type 7-like	3.519537526	0.048958661	1	1	1.8342626	6.679967705	1.871264155	0	9.941929113	2.438312245	1.259264795	3.075986189	0	3.791826771	2.989555662	6.037580854	4.583418853	2.62441827	2.240557462	4.864314309	2.633598429	2.890557368	3.25896409	8.120808172	2.361758658	0	4.888020689	5.846355362	3.755716388
TRINITY_DN3584_c0_g2	fatty acid-binding protein, adipocyte-like	188.4679834	0.01977558	1	1	183.42626	140.2793218	150.6367645	176.4496401	153.7175194	204.8182286	235.4825166	193.7871299	216.5869497	200.0188621	210.3560075	158.4864974	246.5879343	187.6459063	174.0166296	207.6688032	179.0846932	188.8497481	175.9840609	183.7867113	153.0419611	201.7386371	209.3702195	189.5889525	190.2896303
TRINITY_DN6684_c0_g1	heat shock 70 kDa protein 4-like	144.7866599	-0.072466931	1	1	150.4095332	126.9193864	138.4735475	133.5294574	193.4852358	207.2565409	175.0378065	129.1914199	151.6108648	108.067063	73.65178041	112.1983775	132.9191467	230.9488078	155.3453174	120.8595017	106.6607364	152.2360214	135.2470097	160.7065196	132.2584849	176.6861266	151.5286414	111.0807519	153.3584192
TRINITY_DN43352_c0_g1	5-hydroxytryptamine receptor 1A-like	4080.061599	-1.337603627	0.318254496	1	5236.819723	13413.37515	6332.3579	6930.814693	5577.422232	2572.419419	8328.777353	7936.044367	7039.075866	2565.17081	1415.962273	3740.784471	1764.616258	3899.885549	1220.356964	2182.580413	1142.323318	2551.398637	2445.037809	2668.754012	2925.274274	2700.39692	2067.632752	2480.525061	2863.733746
TRINITY_DN234_c0_g2	fatty acid-binding protein, brain-like	158.582196	-1.848021522	0.199141966	0.790450973	354.0126818	93.51954787	537.0528124	257.5210964	468.8001959	141.4221102	442.001943	58.44373759	167.854886	152.6210275	55.98622422	83.01673674	183.3367541	10.49767308	114.2684306	86.80930151	243.2786549	39.50428403	66.80876385	35.47510938	29.7581591	2.637106367	229.7369724	32.5725513	77.61813868
TRINITY_DN66_c0_g1	fatty acid-binding protein, liver-like	1572.44247	-1.859950813	0.362918519	1	4048.217558	1576.472378	4965.399435	2451.219325	2843.391726	2357.847941	5302.764051	1734.85621	1034.202685	2150.913736	432.6702377	350.6828213	1851.701217	27.55639183	1798.42079	50.13985518	1916.601256	266.894797	187.3904352	42.31368469	230.0352933	13.18553184	3638.316733	21.7150342	18.15262921
TRINITY_DN22615_c0_g2	cytochrome P450 3A6-like isoform X1	244.3534998	-2.26804892	0.035745897	0.220057864	154.0780584	247.1588051	152.5080286	193.9356405	125.4212596	585.1949389	379.0387032	1122.734959	1131.666812	577.3056258	23.10111194	27.67224558	209.9205835	229.6365986	85.14118356	76.33231685	22.71478645	102.133027	48.88446135	129.9329308	33.53697295	160.8634884	115.6831563	25.89100232	148.3507973
TRINITY_DN5552_c0_g1	alpha-amylase-like	367.9784907	-3.712369364	0.001992331	0.02261534	1406.879414	521.037481	1127.436653	947.4232929	1910.379917	573.0033777	430.6685598	289.1427017	389.8565095	350.7439763	82.34866961	170.0585274	264.0049259	2.62441827	113.5215781	7.483560475	280.1490329	11.56222947	11.40637432	6.838575303	94.94269807	3.955659551	190.6328069	10.8575171	2.503810925
TRINITY_DN2477_c0_g1	sperm-specific H1/protamine-like protein type 2	232.9785422	-5.466146559	0.000103751	0.001839494	245.7911884	73.47964475	1587.767635	12.71709118	1421.695863	612.0163736	458.3723853	0	0	1072.139019	11.68644486	1.006263476	2.750051312	32.80522837	2.240557462	2.99342419	13.16799214	194.6308628	15.48007943	2.137054782	34.00932468	0	7.332031034	8.351936232	11.89310189
TRINITY_DN16981_c0_g2_padelb	pedal peptide B	1.296558629	3.307757629	0.010570676	NA	0	0.809045711	0	0	1.59977315	0	0	0	0	0	1.229411891	1.718254568	1.982602956	1.950561193	3.001978276	1.368223369	0	0.637758683	0	1.448904967	3.695211575	2.18413911	0.727915349	1.904061276	8.156123649
1TRINITY_DN1571_c0_g1	5-hydroxytryptamine receptor 1B-like	1459.201683	3.297650952	6.04E-06	0.003023521	747.5398002	239.0730076	565.7997194	413.7055304	484.7312643	361.2446264	291.7862542	350.4521078	454.9832926	480.2285641	473.3235779	413.2402236	331.7555614	297.9482222	265.841854	1091.842249	396.5913	1469.396005	5209.53387	582.9427652	1633.283516	1626.091567	12782.19352	4255.576952	1260.936716
TRINITY_DN11045_c1_g1_ccap	Crustacean Cardioactive Peptide	1.568805133	2.874936308	0.073376375	NA	4.869966125	0	0	0	1.59977315	0	0	0	0	0	0	0	1.982602956	3.413482087	3.001978276	1.368223369	4.569024193	1.913276049	0	3.380778257	2.771408681	0	4.367492092	1.904061276	4.078061824
TRINITY_DN4144_c0_g1_within	within	6.256311682	1.828992969	0.139284947	1	9.73993225	2.427137133	3.514283971	1.49352177	4.799319449	3.550315738	2.005403809	0.927121978	6.964029989	0	1.229411891	0.859127284	6.608676522	9.265165665	18.01186966	6.841116846	7.310438709	7.015345512	0	6.278588192	11.08563472	6.552417329	11.64664558	15.23249021	13.04979784
1TRINITY_DN58_c2_g1	myomodulin neuropeptides 1-like	957.2383883	1.431979688	0.437930858	1	1879.806924	184.0578993	235.4570261	200.1319172	590.3162922	556.511992	208.5619961	167.8090781	887.9138235	288.9871005	276.6176754	198.4584026	1066.640391	1732.585979	2135.740767	1669.23251	1824.868263	985.3371651	492.1219973	1346.515683	1759.844513	885.668409	1706.233577	1041.521518	1610.018808
TRINITY_DN59187_c0_g1_achain	achatin-like	227.1148918	1.301034147	0.597882625	1	289.7629844	109.6256939	57.98568552	89.61130621	159.977315	52.36715714	59.66076332	14.83395165	184.5467947	40.37319787	119.2529534	33.50596407	275.5818109	490.0784997	1082.046392	276.3811206	205.6060887	333.5477912	169.011595	335.6629841	442.5015861	161.6262941	285.3428167	173.2695761	235.7119734
TRINITY_DN1670_c0_g1_padela	pedal peptide A	211.8349884	1.170388131	0.769500114	1	394.4672561	67.95983974	133.5427909	65.71495789	177.5748196	111.8349458	49.63374427	10.19834176	192.6714964	80.74639574	121.7117772	24.91469123	147.3734864	281.8560923	592.0568266	452.8819352	436.7987129	152.4243252	139.1860194	225.0632383	449.8920092	172.5469897	226.3816734	224.6792306	363.7631147
1TRINITY_DN4279_c0_g1	buccalin-like	288.1035771	0.959048932	1	1	465.0817649	84.54527682	175.7141986	112.0141328	380.7460096	233.4332598	82.72290712	25.03229341	247.2230646	180.6169378	161.0529577	48.97025518	289.4600316	352.5639356	725.1445302	398.1530004	659.7670935	191.9653636	84.50579751	378.6471648	689.1569587	233.7028847	286.070732	377.0041327	339.2947438
1TRINITY_DN7_c3_g1	FMRFamide-like neuropeptides 7	3231.084012	0.848349737	1	1	8108.493598	753.6260799	1352.999329	1283.681962	2289.275377	2292.616388	1069.381581	417.2048902	3627.098952	1689.299595	1421.200146	686.4426999	2712.861712	3355.452892	5474.274163	6230.889223	7600.114843	2183.047972	4404.243329	3233.472919	3481.813106	2981.349885	5213.329727	3781.465695	5133.464224
1TRINITY_DN668_c0_g1	insulin-like growth factor-binding protein-related protein 1 isoform X1	214.2189003	0.628169442	1	1	418.8170867	101.5352367	117.728513	137.4040029	233.5668798	152.6635767	100.2701904	66.75278244	228.652318	191.2414636	167.2000171	54.98414617	187.0255456	207.2471267	444.2927848	268.1717804	435.8849081	144.1334623	134.2150902	219.7505867	419.4065137	195.4804503	230.0212502	283.7051302	215.3216643
1TRINITY_DN34_c0_g2	APGWamide-like neuropeptides	5706.493753	0.51964804	1	1	25737.77097	1783.945793	1463.699274	2237.295612	2698.817303	3339.959531	1426.343459	632.2971892	8978.955999	3404.098052	1474.064857	1252.60758	5318.001997	6441.240698	4432.921254	7413.034214	10272.08019	3246.829455	7138.254425	6916.589346	8148.865325	5998.738065	9082.927721	4838.219703	8984.785811
1TRINITY_DN10607_c4_g1	forkhead box protein L2	31.22799926	0.487308982	1	1	63.30955962	19.41709707	70.28567942	34.35100071	47.99319449	8.875789346	6.016211427	6.489853848	11.60671665	10.62452575	33.19412105	4.29563642	5.947808869	6.826964174	23.68227307	86.19807226	56.6559	5.102069463	79.53486825	5.79561987	70.20901992	5.460347774	16.01413767	91.39494126	11.41857311
1TRINITY_DN18894_c0_g1	GnRH-like peptide precursor, partial	2245.245364	0.336848468	1	1	12131.08562	1352.319906	376.0283849	1081.309762	873.4761397	1507.99661	549.9819946	339.3266441	2792.576025	1453.435123	524.9588773	1088.514269	1410.29157	2505.008212	1624.4038	2183.684497	4302.193181	1390.313929	1153.25559	3315.577534	5325.723682	2735.634235	2037.435061	1412.813467	2663.789984
1TRINITY_DN43352_c0_g1	5-hydroxytryptamine receptor 1A-like	8179.773471	-0.011281247	1	1	27016.13708	1557.008471	13602.03611	3486.626573	9232.290846	3132.26606	8567.085072	1728.155368	3753.612164	6939.940223	11604.41884	2470.850069	3140.443083	1578.491645	3632.727267	15266.63635	7584.580161	3622.469319	34443.56888	2937.413337	7554.860065	6759.910545	5990.015404	14371.85451	4520.939338
